# SegMantX: a novel tool for detecting DNA duplications uncovers prevalent duplications in plasmids

**DOI:** 10.1101/2025.03.14.643293

**Authors:** Dustin M. Hanke, Tal Dagan

## Abstract

Segmental duplications play an important role in genome evolution via their contribution to copy-number variation, gene-family diversification and the emergence of novel functions. The detection of segmental duplications is challenging due to heterogeneous amelioration of sequence similarity among duplicates, which hinders the reconstruction of continuous sequence alignment. Here we introduce SegMantX, a novel approach for the identifcation of diverged segmental duplications using local alignment chaining. In this approach, local alignments resulting from a preliminary sequence similarity search (e.g., BLASTn) are chained into continuous segments. Evaluating the performance of SegMantX simulated sequences shows that the tool can detect diverged duplications beyond the sensitivity limits of standard alignment-based methods. Applying SegMantX to 6,784 enterobacterial plasmids, we find that 74% plasmids contain duplicated regions, most of which correspond to duplicated mobile genetic elements (MGEs; e.g., transposons and insertion sequences). Furthermore, we demonstrate the applicability of SegMantX for the identification of diverged gene transfers between replicons, and plasmid hybridization events. Our findings highlight MGEs as drivers of segmental duplications in plasmid evolution, leading to the amplification of their cargo genes, including antibiotic resistance genes. SegMantX provides a powerful framework for reconstructing diverged segmental duplications and other alignment problems.
