## Supplementary Tables for "SegMantX: a novel tool for detecting DNA duplications uncovers prevalent duplications in plasmids"

### Sheet: Supplementary Table 1
CDS annotation query (1) sequence	CDS annotation subject (2) sequence	Amino acid sequence identity [%]	RefSeq accession query (1)	RefSeq accession subject (2)	Pseudogene query	Pseudogene subject
incFII family plasmid replication initiator RepA	incFII family plasmid replication initiator RepA	96.5	WP_000131001.1	WP_000130651.1	FALSE	FALSE
RepA leader peptide Tap	RepA leader peptide Tap	87.5	WP_001365705.1	WP_001375168.1	FALSE	FALSE
replication regulatory protein RepA	replication regulatory protein RepA	51.1	WP_000078109.1	WP_000083826.1	FALSE	FALSE
DUF2726 domain-containing protein	DUF2726 domain-containing protein	99.5	WP_000766808.1	WP_000766805.1	FALSE	FALSE
hemolysin expression modulator Hha	hemolysin expression modulator Hha	100	WP_001298565.1	WP_001298565.1	FALSE	FALSE
thermonuclease family protein	thermonuclease family protein	100	WP_001233838.1	WP_001233838.1	FALSE	FALSE
ANR family transcriptional regulator	ANR family transcriptional regulator	100	WP_001309245.1	WP_001309245.1	FALSE	FALSE
fertility inhibition protein FinO	fertility inhibition protein FinO	100	WP_000139321.1	WP_000139321.1	FALSE	FALSE
alpha/beta hydrolase	alpha/beta hydrolase	100	WP_000704523.1	WP_000704523.1	FALSE	FALSE
conjugal transfer pilus acetylase TraX	conjugal transfer pilus acetylase TraX	100	WP_033559523.1	WP_033559523.1	FALSE	FALSE
conjugative transfer relaxase/helicase TraI	conjugative transfer relaxase/helicase TraI	98.9	WP_182920236.1	WP_182920234.1	FALSE	FALSE
type IV conjugative transfer system coupling protein TraD	type IV conjugative transfer system coupling protein TraD	97.3	WP_001577029.1	WP_032362355.1	FALSE	FALSE
hypothetical protein	hypothetical protein	53.1	WP_072174522.1	WP_000199905.1	FALSE	FALSE
complement resistance protein TraT	complement resistance protein TraT	99.6	WP_000782451.1	WP_000850422.1	FALSE	FALSE
conjugal transfer mating pair stabilization protein TraG	conjugal transfer mating pair stabilization protein TraG	91.6	WP_001007080.1	WP_050009856.1	FALSE	FALSE
conjugal transfer protein TraH	conjugal transfer protein TraH	100	WP_000944331.1	WP_000944331.1	FALSE	FALSE
F-type conjugal transfer protein TrbF	F-type conjugal transfer protein TrbF	100	WP_001323332.1	WP_001323332.1	FALSE	FALSE
P-type conjugative transfer protein TrbJ	P-type conjugative transfer protein TrbJ	100	WP_001309242.1	WP_001309242.1	FALSE	FALSE
type-F conjugative transfer system pilin assembly thiol-disulfide isomerase TrbB	type-F conjugative transfer system pilin assembly thiol-disulfide isomerase TrbB	99.4	WP_000059830.1	WP_000059831.1	FALSE	FALSE
type-F conjugative transfer system pilin chaperone TraQ	type-F conjugative transfer system pilin chaperone TraQ	100	WP_000624107.1	WP_000624107.1	FALSE	FALSE
conjugal transfer protein TrbA	conjugal transfer protein TrbA	93	WP_001298557.1	WP_000556796.1	FALSE	FALSE
type-F conjugative transfer system pilin assembly protein TraF	type-F conjugative transfer system pilin assembly protein TraF	99.6	WP_001030385.1	WP_182920235.1	FALSE	FALSE
conjugal transfer protein TrbE	conjugal transfer protein TrbE	98.8	WP_000864314.1	WP_137443391.1	FALSE	FALSE
type-F conjugative transfer system mating-pair stabilization protein TraN	type-F conjugative transfer system mating-pair stabilization protein TraN	95.9	WP_000821859.1	WP_050868849.1	FALSE	FALSE
type-F conjugative transfer system pilin assembly protein TrbC	type-F conjugative transfer system pilin assembly protein TrbC	86.8	WP_001080251.1	WP_001035183.1	FALSE	FALSE
hypothetical protein	hypothetical protein	43.1	WP_000224418.1	WP_000412447.1	FALSE	FALSE
conjugal transfer pilus assembly protein TraU	conjugal transfer pilus assembly protein TraU	100	WP_000830838.1	WP_000830838.1	FALSE	FALSE
type-F conjugative transfer system protein TraW	type-F conjugative transfer system protein TraW	99	WP_001203736.1	WP_042032695.1	FALSE	FALSE
type-F conjugative transfer system protein TrbI	type-F conjugative transfer system protein TrbI	99.2	WP_000214082.1	WP_000214084.1	FALSE	FALSE
type IV secretion system protein TraC	type IV secretion system protein TraC	99.1	WP_000069778.1	WP_000069777.1	FALSE	FALSE
hypothetical protein	hypothetical protein	61.4	WP_000549566.1	WP_000549582.1	FALSE	FALSE
conjugal transfer protein TraR	conjugal transfer protein TraR	98.6	WP_001278694.1	WP_001278695.1	FALSE	FALSE
type IV conjugative transfer system lipoprotein TraV	type IV conjugative transfer system lipoprotein TraV	88.9	WP_000809889.1	WP_000809867.1	FALSE	FALSE
conjugal transfer protein TrbG	conjugal transfer protein TrbG	85.5	WP_000235790.1	WP_001038334.1	FALSE	FALSE
DUF2689 domain-containing protein	DUF2689 domain-containing protein	91.5	WP_012602151.1	WP_072264809.1	FALSE	FALSE
conjugal transfer protein TraP	conjugal transfer protein TraP	81.6	WP_000002787.1	WP_001309238.1	FALSE	FALSE
conjugal transfer protein TraB	conjugal transfer protein TraB	95.2	WP_000146665.1	WP_109966858.1	FALSE	FALSE
type-F conjugative transfer system secretin TraK	type-F conjugative transfer system secretin TraK	96.3	WP_072095570.1	WP_001230769.1	FALSE	FALSE
type IV conjugative transfer system protein TraE	type IV conjugative transfer system protein TraE	95.7	WP_000399776.1	WP_000399775.1	FALSE	FALSE
type IV conjugative transfer system protein TraL	type IV conjugative transfer system protein TraL	100	WP_000012100.1	WP_000012100.1	FALSE	FALSE
type IV conjugative transfer system pilin TraA	type IV conjugative transfer system pilin TraA	95.8	WP_001098988.1	WP_001098993.1	FALSE	FALSE
conjugal transfer relaxosome protein TraY	conjugal transfer relaxosome protein TraY	62	WP_001254388.1	WP_042018283.1	FALSE	FALSE
relaxosome protein TraM	relaxosome protein TraM	78.7	WP_001151562.1	WP_001151529.1	FALSE	FALSE
DUF945 domain-containing protein	DUF945 domain-containing protein	96.7	WP_001234489.1	WP_021549731.1	FALSE	FALSE
type I toxin-antitoxin system Hok family toxin	type I toxin-antitoxin system Hok family toxin	98.1	WP_001302184.1	WP_001312861.1	FALSE	FALSE
plasmid SOS inhibition protein A	plasmid SOS inhibition protein A	97.1	WP_001276230.1	WP_001276217.1	FALSE	FALSE
conjugation system SOS inhibitor PsiB	conjugation system SOS inhibitor PsiB	96.5	WP_000845910.1	WP_000845953.1	FALSE	FALSE
ParB/RepB/Spo0J family partition protein	ParB/RepB/Spo0J family partition protein	93.6	WP_001145501.1	WP_000117316.1	FALSE	FALSE
DUF905 domain-containing protein	DUF905 family protein	88.3	WP_000006018.1	WP_000006003.1	FALSE	FALSE
single-stranded DNA-binding protein	single-stranded DNA-binding protein	98.9	WP_000290833.1	WP_000290834.1	FALSE	FALSE
hypothetical protein	hypothetical protein	81.6	WP_011478091.1	WP_024248742.1	FALSE	FALSE
class I SAM-dependent methyltransferase	class I SAM-dependent methyltransferase	94.1	WP_001298559.1	WP_001309257.1	FALSE	FALSE
DUF3560 domain-containing protein	DUF3560 domain-containing protein	99.1	WP_000170671.1	WP_000170705.1	FALSE	FALSE
hypothetical protein	hypothetical protein	96.1	WP_000155844.1	WP_000218644.1	FALSE	FALSE
hypothetical protein	hypothetical protein	95.2	WP_048961830.1	WP_001027518.1	FALSE	FALSE
DUF1380 family protein	DUF1380 family protein	81.4	WP_000271737.1	WP_000271708.1	FALSE	FALSE
antirestriction protein	antirestriction protein	99	WP_001364029.1	WP_001666994.1	FALSE	FALSE
hypothetical protein	hypothetical protein	98.8	WP_001006242.1	WP_001004562.1	FALSE	FALSE
DUF1380 domain-containing protein	DUF1380 domain-containing protein	94.4	WP_000274447.1	WP_000274508.1	FALSE	FALSE
hypothetical protein	hypothetical protein	100	WP_001104873.1	WP_001104873.1	FALSE	FALSE
DNA methylase	DNA methylase	90.3	WP_000085885.1	WP_000086169.1	FALSE	FALSE
hypothetical protein	hypothetical protein	94.2	WP_032144809.1	WP_001310011.1	FALSE	FALSE
DUF1281 domain-containing protein	DUF1281 domain-containing protein	94.7	WP_001386431.1	WP_001310012.1	FALSE	FALSE
hypothetical protein			WP_001333237.1		FALSE
IS66-like element ISEc23 family transposase			WP_000080195.1		FALSE
IS66 family insertion sequence element accessory protein TnpB			WP_000624722.1		FALSE
IS66 family insertion sequence hypothetical protein			WP_000422741.1		FALSE
hypothetical protein			WP_094315417.1		FALSE
hypothetical protein			WP_000605869.1		FALSE
hypothetical protein			WP_000736414.1		FALSE
hypothetical protein			WP_000556746.1		FALSE
PAS domain-containing protein			WP_000332487.1		FALSE
transglycosylase SLT domain-containing protein			WP_001323326.1		FALSE
hypothetical protein			WP_000107526.1		FALSE
	conjugal transfer entry exclusion protein TraS			WP_000628099.1		FALSE
	HNH endonuclease			WP_001229306.1		FALSE
	hypothetical protein			WP_000056340.1		FALSE
	hypothetical protein			WP_001750891.1		FALSE
	hypothetical protein			WP_050868848.1		FALSE
	hypothetical protein			WP_000836682.1		FALSE
	conjugal transfer protein TrbJ			WP_000332523.1		FALSE
	hypothetical protein			WP_001272251.1		FALSE
	hypothetical protein			WP_001309233.1		FALSE
	hypothetical protein			WP_050576143.1		FALSE

### Sheet: Supplementary Table 2
CDS annotation query (1) sequence	CDS annotation subject (2) sequence	Amino acid sequence identity [%]	RefSeq accession query (1)	RefSeq accession subject (2)	Pseudogene query	Pseudogene subject
type II toxin-antitoxin system ParD family antitoxin	type II toxin-antitoxin system ParD family antitoxin	1	WP_154074369.1	WP_154074369.1	FALSE	FALSE
hypothetical protein	fimbria/pilus periplasmic chaperone	0.49	WP_157720283.1	WP_015062712.1	FALSE	FALSE
fimbria/pilus periplasmic chaperone	fimbria/pilus periplasmic chaperone	0.39	WP_088546696.1	WP_015062712.1	FALSE	FALSE
hypothetical protein	hypothetical protein	1	WP_088546697.1	WP_088546697.1	FALSE	FALSE
type II toxin-antitoxin system ParD family antitoxin			WP_154074369.1		FALSE	FALSE
fimbria/pilus outer membrane usher protein			WP_157720281.1		FALSE	FALSE
hypothetical protein			WP_088546698.1		FALSE	FALSE
	Tn3 family transposase					TRUE

### Sheet: Supplementary Table 3
CDS annotation query (1) sequence	CDS annotation subject (2) sequence	Amino acid sequence identity [%]	RefSeq accession query (1)	RefSeq accession subject (2)	Pseudogene query	Pseudogene subject
hypothetical protein	hypothetical protein		WP_094308932.1	WP_094308932.1	FALSE	FALSE
hemolysin expression modulator Hha	hemolysin expression modulator Hha		WP_004150739.1	WP_004150739.1	FALSE	FALSE
DNA-binding protein	DNA-binding protein		WP_094313750.1	WP_094313750.1	FALSE	FALSE
hypothetical protein	hypothetical protein		WP_094309628.1	WP_094309628.1	FALSE	FALSE
hypothetical protein	hypothetical protein		WP_065801593.1	WP_065801593.1	FALSE	FALSE
DDE-type integrase/transposase/recombinase					TRUE
	DDE-type integrase/transposase/recombinase					TRUE
	IS110 family transposase					TRUE

### Sheet: Supplementary Table 4
CDS annotation query (1) sequence	CDS annotation subject (2) sequence	Amino acid sequence identity [%]	RefSeq accession query (1)	RefSeq accession subject (2)	Pseudogene query	Pseudogene subject
recombinase family protein	recombinase family protein	1	WP_000509965.1	WP_000509966.1	FALSE	FALSE
Tn3-like element Tn5403 family transposase	Tn3-like element Tn5403 family transposase	1	WP_001553819.1	WP_060579406.1	FALSE	FALSE

### Sheet: Supplementary Table 5
CDS annotation query (1) sequence	CDS annotation subject (2) sequence	Amino acid sequence identity [%]	RefSeq accession query (1)	RefSeq accession subject (2)	Pseudogene query	Pseudogene subject
colicin E1 immunity protein	colicin E1 immunity protein	1	WP_000058760.1	WP_000058760.1	FALSE	FALSE
pore-forming bacteriocin colicin E1	pore-forming bacteriocin colicin E1	1	WP_000447006.1	WP_000447006.1	FALSE	FALSE
hypothetical protein	hypothetical protein	1	WP_001405929.1	WP_001405929.1	FALSE	FALSE
Exc2 family lipoprotein	Exc2 family lipoprotein	1	WP_001254967.1	WP_001254967.1	FALSE	FALSE
MbeD family mobilization/exclusion protein	MbeD family mobilization/exclusion protein	1	WP_000137445.1	WP_000137445.1	FALSE	FALSE
mobilization protein	mobilization protein	1	JKF55_RS25405	JKF55_RS25470	TRUE	TRUE
transposase	IS66 family insertion sequence hypothetical protein	0.95	WP_201448038.1	WP_000993956.1	FALSE	FALSE
IS66 family insertion sequence element accessory protein TnpB	IS66 family insertion sequence element accessory protein TnpB	1	WP_000624618.1	WP_000624618.1	FALSE	FALSE
IS66 family transposase	IS66 family transposase	1	WP_000381442.1	WP_000381442.1	FALSE	FALSE
relaxase/mobilization nuclease domain-containing protein	relaxase/mobilization nuclease domain-containing protein	1	JKF55_RS25425	JKF55_RS25425	TRUE	TRUE
MobC family plasmid mobilization relaxosome protein	MobC family plasmid mobilization relaxosome protein	1	WP_000955999.1	WP_000955999.1	FALSE	FALSE
Rop family plasmid primer RNA-binding protein	Rop family plasmid primer RNA-binding protein	1	WP_000165985.1	WP_000165985.1	FALSE	FALSE
colicin release lysis protein	colicin release lysis protein	1	WP_001405930.1	WP_001405930.1	FALSE	FALSE

### Sheet: Supplementary Table 6
CDS annotation query (pTEF1) sequence	CDS annotation subject (chromosome) sequence	Amino acid sequence identity [%]	RefSeq accession query (1)	RefSeq accession subject (2)	Pseudogene query	Pseudogene subject
hypothetical protein	hypothetical protein	0.91	WP_010708485.1	WP_010710133.1	FALSE	FALSE
replication-relaxation family protein	replication-relaxation family protein	0.59	WP_002387611.1	WP_002360778.1	FALSE	FALSE
TraM recognition domain-containing protein	type IV secretory system conjugative DNA transfer family protein	0.82	WP_011109603.1	WP_010774165.1	FALSE	FALSE
CD3337/EF1877 family mobilome membrane protein	CD3337/EF1877 family mobilome membrane protein	0.98	WP_011109604.1	WP_002377940.1	FALSE	FALSE
hypothetical protein	lipocalin-like domain-containing protein	0.72	WP_002383639.1	WP_002370287.1	FALSE	FALSE
ATP-binding protein	ATP-binding protein	1	WP_011109606.1	WP_002377939.1	FALSE	FALSE
single-stranded DNA-binding protein	single-stranded DNA-binding protein	1	WP_002365911.1	WP_002365911.1	FALSE	FALSE
WP_002360791.1	TcpE family conjugal transfer membrane protein	1	WP_002360791.1	WP_002360791.1	FALSE	FALSE
hypothetical protein	hypothetical protein	1	WP_010706916.1	WP_010706916.1	FALSE	FALSE
conjugal transfer protein	conjugal transfer protein	0.73	WP_002385553.1	WP_010773700.1	FALSE	FALSE
hypothetical protein	hypothetical protein	1	WP_002360796.1	WP_002360796.1	FALSE	FALSE
thioredoxin family protein	thioredoxin domain-containing protein	0.99	WP_002385554.1	WP_002401419.1	FALSE	FALSE
hypothetical protein	hypothetical protein	0.99	WP_010774160.1	WP_002377936.1	FALSE	FALSE
CHAP domain-containing protein	CHAP domain-containing protein	1	WP_010774159.1	WP_011109451.1	FALSE	FALSE
LPXTG cell wall anchor domain-containing protein	LPXTG cell wall anchor domain-containing protein	0.94	WP_011109608.1	WP_010773698.1	FALSE	FALSE
hypothetical protein	hypothetical protein	0.97	WP_002365963.1	WP_002377931.1	FALSE	FALSE
hypothetical protein	hypothetical protein	1	WP_002370667.1	WP_002370667.1	FALSE	FALSE
hypothetical protein	hypothetical protein	1	WP_224561185.1	WP_224561185.1	FALSE	FALSE
pheromone response system RNA-binding regulator PrgU	pheromone response system RNA-binding regulator PrgU	0.99	WP_002379922.1	WP_010714280.1	FALSE	FALSE
LPXTG-anchored aggregation substance Asa1	LPXTG-anchored aggregation substance	0.82	WP_010785625.1	WP_010710127.1	FALSE	FALSE
